# Cdc42 coordinates apical membrane formation and secretory granule maturation through v-SNARE maintenance in salivary acinar cells

**DOI:** 10.1101/2025.07.31.667845

**Authors:** Akiko Shitara, Haruna Nagase, Christopher K. E. Bleck, Yuta Ohno, Hideo Kataoka, Keitaro Satoh, Masanori Kashimata

## Abstract

Epithelial acinar cells of the salivary gland establish apical-basal polarity and secretory competence during development, processes that require tightly coordinated membrane trafficking. The Rho-family GTPase Cdc42 is a key regulator of epithelial polarity, but it has rarely been linked to the vesicle-fusion machinery in vivo. Using mice with acinar cell-specific deletion of Cdc42, we found that Cdc42 loss caused the accumulation of small vesicles near the apical surface, where the water channel AQP5 was retained in clusters and lumen formation was defective. Cdc42-deficient glands showed a selective reduction of two vesicle-associated SNAREs, VAMP2 and VAMP4, whereas VAMP8, the t-SNAREs, and an endocytic marker were unchanged. The corresponding mRNAs were not decreased, indicating that Cdc42 maintains these v-SNAREs through post-transcriptional mechanisms. Cdc42-deficient acinar cells also accumulated condensing vacuoles, a form of immature secretory granule, indicating impaired granule maturation. We propose that Cdc42 coordinates two distinct membrane-remodeling processes by maintaining these v-SNAREs: VAMP2 supports the fusion of AQP5-containing vesicles with the apical membrane, whereas VAMP4 supports secretory granule maturation. These findings identify the vesicle-fusion machinery as a target of Cdc42-dependent polarity control, with potential implications for secretory gland disorders.
