## Supplementary material for "Cdc42 coordinates apical membrane formation and secretory granule maturation through v-SNARE maintenance in salivary acinar cells": TableS1

### Sheet: Sheet1
Supplementary Table S1. List of antibodies and reagents used in this study
Category	Reagent	Supplier	Catalog #	RRID	Dilution (IF)	Dilution (WB)	Figure
Primary	Aquaporin 5	Alomone Labs	AQP-005	RRID:AB_2039736	1:100	-	Fig. 2A
Primary	Rab11A	Invitrogen	71-5300	RRID:AB_2533987	1:50	-	Fig. 2B
Primary	NKCC1	Proteintech	13884-1-AP	RRID:AB_2188522	1:50	-	Fig. 2C
Primary	Cdc42	Proteintech	10155-1-AP	RRID:AB_2078096	-	1:500
Primary	EEA1	Cell Signaling Technology	3288	RRID:AB_2096811	-	1:1000	Fig. 3
Primary	VAMP2	Synaptic Systems	104-211	RRID:AB_887811	-	1:4000	Fig. 3
Primary	VAMP8	Synaptic Systems	104-302	RRID:AB_887866	-	1:1000	Fig. 3
Primary	αtubulin	Proteintech	11224-1-AP	RRID:AB_2210206	-	1:10000	Fig. 3
Secondary	Rb IgG (H+L)–AF647	abcam	ab150075	RRID:AB_2752244	1:200	-	Fig. 2
Secondary	Rb IgG(H+L) / PolyHRP	Sigma-Aldrich	AP307P	RRID:AB_92641	-	1:20000	Fig. 3
Other	Phalloidin 405	abcam	ab176752	–	1:500	-	Fig. 1A,B
IF, immunofluorescence; WB, western blotting; –, not applicable.
